# Transcript isoform sequencing reveals widespread promoter-proximal transcriptional termination

**DOI:** 10.1101/805853

**Authors:** Ryan Ard, Quentin Thomas, Bingnan Li, Jingwen Wang, Vicent Pelechano, Sebastian Marquardt

## Abstract

Higher organisms achieve optimal gene expression by tightly regulating the transcriptional activity of RNA Polymerase II (RNAPII) along DNA sequences of genes^1^. RNAPII density across genomes is typically highest where two key choices for transcription occur: near transcription start sites (TSSs) and polyadenylation sites (PASs) at the beginning and end of genes, respectively^2,3^. Alternative TSSs and PASs amplify the number of transcript isoforms from genes^4^, but how alternative TSSs connect to variable PASs is unresolved from common transcriptomics methods. Here, we define TSS/PAS pairs for individual transcripts in *Arabidopsis thaliana* using an improved Transcript Isoform sequencing (TIF-seq) protocol and find on average over four different isoforms corresponding to variable TSS/PAS pairs per expressed gene. While intragenic initiation represents a large source of regulated isoform diversity, we discover that ∼ 14% of expressed genes generate relatively unstable short promoter-proximal RNAs (sppRNAs) from nascent transcript cleavage and polyadenylation shortly after initiation. The location of sppRNAs coincides with increased RNAPII density, indicating these large pools of promoter-stalled RNAPII across genomes are often engaged in transcriptional termination. RNAPII elongation factors progress transcription beyond sites of sppRNA formation, demonstrating RNAPII density near promoters represents a checkpoint for early transcriptional termination that governs full-length gene isoform expression.
