## Supplementary material for "Transcript isoform sequencing reveals widespread promoter-proximal transcriptional termination": TIF-seq cluster statistics

### Sheet: Sheet1
	WT(COL-0)	HEN2-2	WT(COL-0) 4C	HEN2-2 4C	SSRP1	SPT16
nb of mapped read pairs	3270127	2796345	2379506	1625513	2274684	3172256
nb of clusters before mis-priming filtering	79842	73936	65055	46222	58777	78682
nb of detected genes	13505	13378	12671	10644	13735	13735
nb of clusters before TSS-Seq filtering	67537	62960	55348	39307	50439	67151
nb of detected genes	12697	12557	11946	9868	11890	12985
nb of clusters	45707	48762	42123	31998	40940	49901
nb of detected genes	10818	11328	10261	8920	10636	11528
nb of non overlapping genes used for the analysis	9048	9485	9595	7482	8901	9659
nb of unique genes with sppRNA	196	1274	71	1163	69	132
%sppRNA	0.0216622	0.134317	0.00739969	0.15544	0.00775194	0.013666
