## Supplementary material for "Transcript isoform sequencing reveals widespread promoter-proximal transcriptional termination": GO term analysis of sppRNA genes

### Sheet: genes_GOterm
Genes with sppRNA detected at 22C across conditions
AT1G01210
AT1G01360
AT1G01710
AT1G02130
AT1G03280
AT1G03910
AT1G04000
AT1G05055
AT1G05190
AT1G05870
AT1G06010
AT1G07110
AT1G07350
AT1G07670
AT1G07930
AT1G07940
AT1G08110
AT1G08230
AT1G08360
AT1G08480
AT1G08890
AT1G09490
AT1G09520
AT1G09590
AT1G09690
AT1G09815
AT1G09970
AT1G10310
AT1G10630
AT1G10650
AT1G10950
AT1G10960
AT1G11480
AT1G11660
AT1G11760
AT1G12000
AT1G12080
AT1G12900
AT1G13440
AT1G13640
AT1G14320
AT1G14340
AT1G14570
AT1G14580
AT1G14710
AT1G14720
AT1G14960
AT1G15100
AT1G15200
AT1G15270
AT1G15290
AT1G15430
AT1G16210
AT1G16916
AT1G17210
AT1G17220
AT1G17510
AT1G17780
AT1G18270
AT1G18300
AT1G18330
AT1G19100
AT1G19570
AT1G19660
AT1G19800
AT1G20225
AT1G20575
AT1G20620
AT1G20770
AT1G20830
AT1G20910
AT1G20960
AT1G22065
AT1G23290
AT1G23390
AT1G23950
AT1G23970
AT1G24050
AT1G24267
AT1G25490
AT1G25682
AT1G26470
AT1G26560
AT1G26620
AT1G26880
AT1G27090
AT1G27435
AT1G28070
AT1G29070
AT1G29465
AT1G29510
AT1G29660
AT1G29990
AT1G30230
AT1G30400
AT1G30510
AT1G30970
AT1G31540
AT1G32070
AT1G32370
AT1G32530
AT1G33410
AT1G33590
AT1G33600
AT1G33810
AT1G34190
AT1G34350
AT1G34760
AT1G35140
AT1G36980
AT1G41880
AT1G42970
AT1G44770
AT1G45180
AT1G47250
AT1G48350
AT1G48370
AT1G48380
AT1G48410
AT1G49010
AT1G49240
AT1G49410
AT1G50460
AT1G50640
AT1G51060
AT1G51650
AT1G51740
AT1G52000
AT1G55020
AT1G55110
AT1G55310
AT1G55920
AT1G56070
AT1G56220
AT1G56290
AT1G57860
AT1G58380
AT1G59510
AT1G61690
AT1G62390
AT1G63690
AT1G64490
AT1G64780
AT1G65660
AT1G66580
AT1G68490
AT1G68840
AT1G69360
AT1G69620
AT1G70940
AT1G71270
AT1G71750
AT1G71780
AT1G72090
AT1G72430
AT1G73540
AT1G73960
AT1G74780
AT1G74840
AT1G74940
AT1G75860
AT1G76200
AT1G76710
AT1G77540
AT1G77840
AT1G77940
AT1G78100
AT1G78210
AT1G78900
AT1G79750
AT1G80380
AT1G80610
AT1G80830
AT1G80950
AT2G01060
AT2G01420
AT2G01470
AT2G01850
AT2G01980
AT2G03350
AT2G03890
AT2G04240
AT2G04390
AT2G04845
AT2G05100
AT2G05220
AT2G16400
AT2G17300
AT2G17790
AT2G18050
AT2G18110
AT2G18210
AT2G18750
AT2G19520
AT2G20960
AT2G21060
AT2G21150
AT2G21250
AT2G21820
AT2G22100
AT2G22430
AT2G24150
AT2G24550
AT2G24590
AT2G25720
AT2G25740
AT2G25910
AT2G26000
AT2G26740
AT2G27050
AT2G27510
AT2G28150
AT2G28590
AT2G28910
AT2G29700
AT2G30105
AT2G30110
AT2G30120
AT2G30970
AT2G31490
AT2G32060
AT2G32150
AT2G32220
AT2G32600
AT2G33730
AT2G34430
AT2G34480
AT2G34590
AT2G34860
AT2G35260
AT2G35320
AT2G35635
AT2G35750
AT2G35800
AT2G37190
AT2G37220
AT2G37620
AT2G38120
AT2G38820
AT2G39000
AT2G39390
AT2G39725
AT2G39730
AT2G40080
AT2G40510
AT2G40570
AT2G40590
AT2G41250
AT2G41630
AT2G41650
AT2G41790
AT2G42530
AT2G42880
AT2G43130
AT2G43530
AT2G43820
AT2G44060
AT2G44200
AT2G44670
AT2G45400
AT2G46030
AT2G46250
AT2G46310
AT2G46330
AT2G47070
AT2G47610
AT2G47960
AT2G47970
AT3G01120
AT3G01380
AT3G01390
AT3G01400
AT3G02050
AT3G02180
AT3G02190
AT3G02555
AT3G02790
AT3G02890
AT3G03100
AT3G03340
AT3G03780
AT3G03890
AT3G04060
AT3G04090
AT3G04120
AT3G04400
AT3G05060
AT3G05165
AT3G05560
AT3G05810
AT3G06040
AT3G06570
AT3G06700
AT3G06750
AT3G06810
AT3G06980
AT3G07810
AT3G07870
AT3G08520
AT3G08590
AT3G08610
AT3G08720
AT3G08760
AT3G09100
AT3G09230
AT3G09390
AT3G09500
AT3G09860
AT3G10160
AT3G10330
AT3G10850
AT3G12120
AT3G12140
AT3G12345
AT3G12580
AT3G12630
AT3G12760
AT3G13275
AT3G13290
AT3G13300
AT3G13310
AT3G13330
AT3G13470
AT3G13550
AT3G14410
AT3G14430
AT3G16640
AT3G17020
AT3G17210
AT3G17440
AT3G17510
AT3G17750
AT3G18410
AT3G18740
AT3G20500
AT3G20550
AT3G20830
AT3G23000
AT3G23390
AT3G24080
AT3G24100
AT3G24150
AT3G24830
AT3G25800
AT3G26510
AT3G26650
AT3G26744
AT3G27090
AT3G27850
AT3G43600
AT3G46040
AT3G46560
AT3G46920
AT3G47250
AT3G48600
AT3G48930
AT3G49010
AT3G49560
AT3G49780
AT3G49910
AT3G49990
AT3G50340
AT3G51250
AT3G51270
AT3G51500
AT3G51550
AT3G52420
AT3G53020
AT3G53740
AT3G53970
AT3G54280
AT3G55440
AT3G55610
AT3G55750
AT3G56080
AT3G56150
AT3G56620
AT3G57080
AT3G57230
AT3G58220
AT3G59810
AT3G60640
AT3G60770
AT3G61470
AT3G61580
AT3G62650
AT3G62770
AT3G62870
AT4G00100
AT4G00430
AT4G00560
AT4G00720
AT4G01040
AT4G01150
AT4G01450
AT4G01710
AT4G01850
AT4G02480
AT4G03120
AT4G04780
AT4G04840
AT4G05070
AT4G05320
AT4G05330
AT4G08240
AT4G10340
AT4G10790
AT4G12590
AT4G12710
AT4G13170
AT4G13520
AT4G13850
AT4G13940
AT4G14030
AT4G14270
AT4G14320
AT4G14716
AT4G15000
AT4G15248
AT4G16100
AT4G16146
AT4G16720
AT4G16980
AT4G17490
AT4G17650
AT4G18100
AT4G18593
AT4G18600
AT4G19190
AT4G20320
AT4G20360
AT4G20480
AT4G21580
AT4G22820
AT4G22990
AT4G23400
AT4G23680
AT4G23750
AT4G23840
AT4G24190
AT4G24700
AT4G25030
AT4G25640
AT4G25740
AT4G26080
AT4G26555
AT4G26870
AT4G27090
AT4G27750
AT4G28440
AT4G29390
AT4G29720
AT4G29730
AT4G30760
AT4G31700
AT4G31875
AT4G32030
AT4G32060
AT4G32240
AT4G32272
AT4G32690
AT4G32850
AT4G32870
AT4G32970
AT4G33030
AT4G33250
AT4G33690
AT4G33740
AT4G34430
AT4G34620
AT4G34670
AT4G34680
AT4G34710
AT4G35090
AT4G35100
AT4G35335
AT4G35760
AT4G36110
AT4G36500
AT4G36850
AT4G37220
AT4G37300
AT4G37540
AT4G37830
AT4G37970
AT4G38060
AT4G38160
AT4G38440
AT4G38740
AT4G38930
AT4G39100
AT4G39200
AT4G39400
AT5G01015
AT5G01270
AT5G01350
AT5G01470
AT5G02270
AT5G02500
AT5G02550
AT5G03740
AT5G03760
AT5G03850
AT5G03970
AT5G04430
AT5G04790
AT5G04940
AT5G05080
AT5G05100
AT5G05410
AT5G06660
AT5G07270
AT5G08080
AT5G08420
AT5G08560
AT5G08680
AT5G09330
AT5G09540
AT5G10270
AT5G10860
AT5G10930
AT5G11170
AT5G11330
AT5G11550
AT5G11650
AT5G12150
AT5G12420
AT5G12900
AT5G13180
AT5G14250
AT5G14970
AT5G15350
AT5G16230
AT5G16370
AT5G17020
AT5G17050
AT5G17900
AT5G18380
AT5G19330
AT5G19440
AT5G19570
AT5G20270
AT5G20290
AT5G20700
AT5G20885
AT5G21482
AT5G22440
AT5G22920
AT5G23860
AT5G23900
AT5G24165
AT5G24610
AT5G24650
AT5G25070
AT5G27490
AT5G27700
AT5G27850
AT5G35590
AT5G35735
AT5G37510
AT5G39740
AT5G40280
AT5G40530
AT5G41760
AT5G42110
AT5G42920
AT5G42950
AT5G42960
AT5G42980
AT5G43740
AT5G43850
AT5G43960
AT5G44572
AT5G45500
AT5G46250
AT5G46430
AT5G46490
AT5G46920
AT5G47050
AT5G47090
AT5G47190
AT5G47770
AT5G47880
AT5G47890
AT5G48385
AT5G48485
AT5G48760
AT5G49000
AT5G49810
AT5G51730
AT5G52650
AT5G53350
AT5G53940
AT5G54900
AT5G54940
AT5G56010
AT5G56030
AT5G56100
AT5G56150
AT5G56380
AT5G56710
AT5G58250
AT5G59140
AT5G59613
AT5G59740
AT5G59820
AT5G60160
AT5G60390
AT5G60570
AT5G60580
AT5G60790
AT5G61170
AT5G61830
AT5G62440
AT5G63400
AT5G63440
AT5G64350
AT5G64360
AT5G64400
AT5G64730
AT5G65110
AT5G65207
AT5G65270
AT5G65310
AT5G65950
AT5G66650
AT1G01380
AT1G01650
AT1G01810
AT1G01990
AT1G02100
AT1G02140
AT1G02680
AT1G02890
AT1G03140
AT1G03220
AT1G03630
AT1G04360
AT1G04635
AT1G04770
AT1G04780
AT1G05960
AT1G06430
AT1G07310
AT1G07960
AT1G08430
AT1G08760
AT1G09070
AT1G09140
AT1G09190
AT1G09250
AT1G09560
AT1G09570
AT1G10180
AT1G10430
AT1G10890
AT1G11210
AT1G12530
AT1G12850
AT1G15800
AT1G15930
AT1G16000
AT1G16790
AT1G16920
AT1G19730
AT1G20950
AT1G21100
AT1G21130
AT1G21700
AT1G21910
AT1G22610
AT1G23890
AT1G24625
AT1G26630
AT1G26770
AT1G27760
AT1G28400
AT1G29150
AT1G29160
AT1G30210
AT1G31070
AT1G31440
AT1G31835
AT1G32060
AT1G32260
AT1G33360
AT1G45249
AT1G45976
AT1G47056
AT1G48050
AT1G49140
AT1G49620
AT1G51140
AT1G52230
AT1G52827
AT1G53320
AT1G53345
AT1G53680
AT1G54630
AT1G55080
AT1G56200
AT1G57660
AT1G59650
AT1G59870
AT1G59890
AT1G61100
AT1G61990
AT1G62480
AT1G63270
AT1G64230
AT1G65280
AT1G66160
AT1G66330
AT1G69830
AT1G72010
AT1G72050
AT1G72150
AT1G72370
AT1G73090
AT1G73500
AT1G73840
AT1G74720
AT1G75010
AT1G75020
AT1G75350
AT1G75380
AT1G75510
AT1G76010
AT1G76340
AT1G76410
AT1G77470
AT1G77510
AT1G77690
AT1G78070
AT1G79440
AT1G79650
AT1G79930
AT1G80230
AT2G01190
AT2G02050
AT2G02080
AT2G03150
AT2G04550
AT2G07340
AT2G16640
AT2G16780
AT2G17020
AT2G17240
AT2G19260
AT2G19480
AT2G19680
AT2G19760
AT2G19790
AT2G20340
AT2G21050
AT2G21320
AT2G22360
AT2G22690
AT2G23340
AT2G23350
AT2G23980
AT2G24060
AT2G24280
AT2G24860
AT2G26210
AT2G26240
AT2G26430
AT2G26680
AT2G27450
AT2G28200
AT2G28605
AT2G29320
AT2G29450
AT2G30070
AT2G31070
AT2G32500
AT2G32850
AT2G33220
AT2G33370
AT2G35020
AT2G35120
AT2G35430
AT2G35650
AT2G35930
AT2G36160
AT2G36460
AT2G36530
AT2G36670
AT2G36900
AT2G37080
AT2G38110
AT2G38280
AT2G39420
AT2G39870
AT2G40935
AT2G40950
AT2G41560
AT2G41945
AT2G43110
AT2G44430
AT2G44950
AT2G45250
AT2G45910
AT2G45980
AT2G46420
AT2G47090
AT2G48030
AT3G01160
AT3G01430
AT3G01540
AT3G01770
AT3G02080
AT3G02420
AT3G02520
AT3G02710
AT3G03010
AT3G04070
AT3G04590
AT3G04620
AT3G04830
AT3G05000
AT3G05570
AT3G06240
AT3G06720
AT3G06860
AT3G07300
AT3G07610
AT3G07680
AT3G07740
AT3G07780
AT3G09150
AT3G09480
AT3G09900
AT3G10260
AT3G10540
AT3G10860
AT3G10920
AT3G11410
AT3G11770
AT3G11880
AT3G11890
AT3G11940
AT3G12110
AT3G12150
AT3G12270
AT3G12587
AT3G13222
AT3G13230
AT3G13845
AT3G14420
AT3G14600
AT3G14610
AT3G15040
AT3G15210
AT3G15290
AT3G16080
AT3G16190
AT3G16785
AT3G16800
AT3G17650
AT3G17710
AT3G17770
AT3G18165
AT3G18830
AT3G18890
AT3G19630
AT3G20060
AT3G20320
AT3G21160
AT3G21295
AT3G22170
AT3G22310
AT3G22850
AT3G23340
AT3G23540
AT3G24520
AT3G24820
AT3G27250
AT3G27310
AT3G29360
AT3G44590
AT3G45900
AT3G46700
AT3G47340
AT3G47680
AT3G47836
AT3G48100
AT3G48200
AT3G48880
AT3G49530
AT3G49580
AT3G49601
AT3G49800
AT3G50650
AT3G50750
AT3G51100
AT3G51840
AT3G52250
AT3G52870
AT3G52930
AT3G53390
AT3G54250
AT3G54620
AT3G54840
AT3G55010
AT3G55370
AT3G55410
AT3G56020
AT3G56590
AT3G57990
AT3G58040
AT3G58120
AT3G58680
AT3G58850
AT3G59080
AT3G59540
AT3G59840
AT3G60320
AT3G60390
AT3G60410
AT3G60540
AT3G61440
AT3G62220
AT3G62690
AT3G62790
AT3G62920
AT4G00440
AT4G00810
AT4G01050
AT4G01310
AT4G02100
AT4G02230
AT4G03415
AT4G04200
AT4G04920
AT4G05050
AT4G08460
AT4G08700
AT4G09040
AT4G10300
AT4G11120
AT4G12040
AT4G12390
AT4G12800
AT4G12880
AT4G13540
AT4G14220
AT4G14290
AT4G14430
AT4G15470
AT4G15910
AT4G16380
AT4G16515
AT4G16845
AT4G17100
AT4G17245
AT4G17960
AT4G18300
AT4G18360
AT4G18390
AT4G18740
AT4G18760
AT4G18910
AT4G19450
AT4G21105
AT4G21110
AT4G21710
AT4G22560
AT4G24280
AT4G24490
AT4G25130
AT4G25550
AT4G26150
AT4G26210
AT4G26410
AT4G26530
AT4G27180
AT4G27880
AT4G28940
AT4G28990
AT4G29070
AT4G30270
AT4G30680
AT4G30750
AT4G31130
AT4G31270
AT4G31350
AT4G31360
AT4G31770
AT4G32020
AT4G32390
AT4G32470
AT4G32720
AT4G33080
AT4G34110
AT4G34230
AT4G34340
AT4G34830
AT4G34881
AT4G35110
AT4G35230
AT4G35490
AT4G35580
AT4G35800
AT4G35830
AT4G35870
AT4G37080
AT4G38130
AT4G38680
AT4G38690
AT4G38890
AT4G39800
AT4G39980
AT4G40040
AT5G01020
AT5G01820
AT5G02230
AT5G02570
AT5G02670
AT5G02870
AT5G02970
AT5G03010
AT5G03280
AT5G03340
AT5G04560
AT5G04810
AT5G05140
AT5G05740
AT5G06120
AT5G06160
AT5G06240
AT5G06260
AT5G06340
AT5G06460
AT5G07960
AT5G08630
AT5G10990
AT5G11680
AT5G11800
AT5G12240
AT5G12320
AT5G13010
AT5G13470
AT5G13610
AT5G14170
AT5G14780
AT5G15490
AT5G16620
AT5G16950
AT5G16970
AT5G17610
AT5G17620
AT5G18420
AT5G18540
AT5G18650
AT5G19151
AT5G19340
AT5G20250
AT5G20400
AT5G21274
AT5G22120
AT5G22580
AT5G23310
AT5G23740
AT5G24030
AT5G24300
AT5G25060
AT5G25130
AT5G25450
AT5G25480
AT5G25620
AT5G25757
AT5G26610
AT5G27360
AT5G27770
AT5G32440
AT5G35160
AT5G35170
AT5G35200
AT5G35210
AT5G36170
AT5G36290
AT5G37070
AT5G40810
AT5G40930
AT5G41360
AT5G42060
AT5G42940
AT5G43180
AT5G43270
AT5G43350
AT5G43570
AT5G44020
AT5G45190
AT5G46290
AT5G46410
AT5G47040
AT5G47570
AT5G48020
AT5G48560
AT5G48610
AT5G49060
AT5G49160
AT5G49230
AT5G49540
AT5G49900
AT5G50370
AT5G50900
AT5G51510
AT5G51720
AT5G51830
AT5G52040
AT5G52190
AT5G52200
AT5G52250
AT5G52470
AT5G52870
AT5G53045
AT5G53160
AT5G53620
AT5G54500
AT5G54585
AT5G54600
AT5G54870
AT5G55160
AT5G55180
AT5G56140
AT5G56610
AT5G56740
AT5G56860
AT5G57870
AT5G57930
AT5G57950
AT5G58100
AT5G58110
AT5G59180
AT5G59950
AT5G60170
AT5G60460
AT5G61780
AT5G62140
AT5G62300
AT5G62350
AT5G63130
AT5G64140
AT5G64900
AT5G64990
AT5G65000
AT5G65060
AT5G65687
AT5G65880
AT5G65940
AT5G66010
AT5G66040
AT5G66060
AT5G66120
AT5G66400
AT5G67110
AT5G67330
AT1G12090
AT1G13350
AT1G14250
AT1G19530
AT1G26460
AT1G28060
AT1G30380
AT1G32450
AT1G56300
AT1G67090
AT1G67250
AT1G72160
AT2G01530
AT2G01755
AT2G02450
AT2G05440
AT2G07715
AT2G26500
AT2G32170
AT2G37470
AT2G40360
AT2G40460
AT2G42760
AT2G44180
AT2G46220
AT3G01290
AT3G16060
AT3G29280
AT3G48180
AT3G52070
AT3G53260
AT3G54900
AT3G56860
AT3G61210
AT4G02770
AT4G03100
AT4G09650
AT4G11320
AT4G11380
AT4G13770
AT4G24770
AT4G32260
AT4G32530
AT4G33940
AT4G35783
AT4G36780
AT4G38080
AT5G02240
AT5G09530
AT5G10910
AT5G12010
AT5G17390
AT5G24770
AT5G28540
AT5G40340
AT5G44500
AT5G50820
AT5G53440
AT5G55670
AT5G56600
AT5G58290
AT5G64480
AT1G04530
AT1G07610
AT1G08380
AT1G09310
AT1G10320
AT1G12320
AT1G16740
AT1G64680
AT1G79200
AT1G79600
AT2G02570
AT2G05070
AT2G20140
AT2G21290
AT2G29340
AT2G29580
AT2G34840
AT2G40430
AT2G41840
AT2G45960
AT2G46510
AT3G01500
AT3G08910
AT3G10020
AT3G11710
AT3G16420
AT3G16780
AT3G22380
AT3G26450
AT3G49680
AT3G53730
AT3G54010
AT3G57870
AT3G63160
AT4G26750
AT4G29040
AT4G34190
AT5G45510
AT5G50000
AT5G50950
AT5G53880
AT5G59780
AT5G60850
AT1G03130
AT1G06680
AT1G08190
AT1G13930
AT1G20340
AT1G20440
AT1G21500
AT1G22300
AT1G47970
AT1G54410
AT1G66660
AT1G67740
AT1G69530
AT1G70600
AT1G75190
AT1G76560
AT1G79550
AT2G15960
AT2G19740
AT2G31360
AT2G36120
AT2G37130
AT2G47400
AT3G09980
AT3G23030
AT3G27030
AT4G08350
AT4G11560
AT4G22780
AT4G23670
AT4G29350
AT4G29905
AT4G34050
AT4G38710
AT5G03660
AT5G09880
AT5G14370
AT5G55040
AT5G60530
AT5G66490
AT1G03080
AT1G11240
AT1G20670
AT1G21310
AT1G22530
AT1G31970
AT1G57990
AT1G64370
AT1G75460
AT2G45180
AT3G21680
AT3G23450
AT3G26520
AT3G46030
AT4G35770
AT5G10350
AT5G15960
AT5G22880
AT5G27470
AT5G38410
AT5G41020
AT5G59910
AT1G07820
AT1G08940
AT1G10590
AT1G15340
AT1G21410
AT1G31330
AT1G62510
AT2G06520
AT2G45860
AT3G05590
AT3G26780
AT3G28210
AT4G02720
AT4G09890
AT4G31180
AT5G09440
AT5G38430
AT5G44190
AT5G53800
AT5G63800
AT1G09415
AT1G70200
AT4G25570
AT5G62640
AT1G19180
AT1G44575
AT2G28720
AT3G26740
AT1G55670
AT1G77760
AT2G05540
AT3G16810
AT3G27820
AT1G49500
AT2G21660
AT4G31550
AT5G50740
AT5G65260

### Sheet: GO term data Fisher
Analysis Type:	PANTHER Overrepresentation Test (Released 20190429)
Annotation Version and Release Date:	GO Ontology database Released 2019-02-02
Analyzed List:	upload_1 (Arabidopsis thaliana)
Reference List:	Arabidopsis thaliana (all genes in database)
Test Type:	FISHER
Correction:	BONFERRONI
Bonferroni count:	2716
GO biological process complete	Arabidopsis thaliana - REFLIST (27581)	upload_1 (1375)	upload_1 (expected)	upload_1 (over/under)	upload_1 (fold Enrichment)	upload_1 (P-value)
cold acclimation (GO:0009631)	55	14	2.74	+	5.11	0.01
ATP generation from ADP (GO:0006757)	58	14	2.89	+	4.84	0.017
glycolytic process (GO:0006096)	58	14	2.89	+	4.84	0.017
nucleoside diphosphate phosphorylation (GO:0006165)	59	14	2.94	+	4.76	0.0201
ADP metabolic process (GO:0046031)	60	14	2.99	+	4.68	0.0237
purine ribonucleoside diphosphate metabolic process (GO:0009179)	60	14	2.99	+	4.68	0.0237
purine nucleoside diphosphate metabolic process (GO:0009135)	60	14	2.99	+	4.68	0.0237
ribonucleoside diphosphate metabolic process (GO:0009185)	62	14	3.09	+	4.53	0.0327
translation (GO:0006412)	552	123	27.52	+	4.47	2.78e-35
nucleotide phosphorylation (GO:0046939)	63	14	3.14	+	4.46	0.0382
peptide biosynthetic process (GO:0043043)	557	123	27.77	+	4.43	6.04e-35
ribosomal large subunit biogenesis (GO:0042273)	92	20	4.59	+	4.36	0.000807
ribosome assembly (GO:0042255)	84	18	4.19	+	4.3	0.00373
amide biosynthetic process (GO:0043604)	615	125	30.66	+	4.08	1.95e-32
peptide metabolic process (GO:0006518)	633	127	31.56	+	4.02	1.63e-32
ribosome biogenesis (GO:0042254)	381	70	18.99	+	3.69	5.49e-15
ATP metabolic process (GO:0046034)	140	25	6.98	+	3.58	0.000777
cellular amide metabolic process (GO:0043603)	755	133	37.64	+	3.53	4.14e-29
ribonucleoprotein complex biogenesis (GO:0022613)	463	77	23.08	+	3.34	1.63e-14
response to cadmium ion (GO:0046686)	345	57	17.2	+	3.31	4.38e-10
photosynthesis (GO:0015979)	189	30	9.42	+	3.18	0.000519
purine ribonucleotide metabolic process (GO:0009150)	168	25	8.38	+	2.98	0.0146
ribonucleoprotein complex assembly (GO:0022618)	170	25	8.48	+	2.95	0.0176
ribonucleoprotein complex subunit organization (GO:0071826)	179	26	8.92	+	2.91	0.0142
response to metal ion (GO:0010038)	478	69	23.83	+	2.9	4.23e-10
response to heat (GO:0009408)	220	31	10.97	+	2.83	0.00326
purine nucleotide metabolic process (GO:0006163)	179	25	8.92	+	2.8	0.0389
ribonucleotide metabolic process (GO:0009259)	187	26	9.32	+	2.79	0.0284
response to cytokinin (GO:0009735)	231	32	11.52	+	2.78	0.00308
ribose phosphate metabolic process (GO:0019693)	196	27	9.77	+	2.76	0.0225
cellular nitrogen compound biosynthetic process (GO:0044271)	1211	165	60.37	+	2.73	4e-25
response to cold (GO:0009409)	428	58	21.34	+	2.72	4.61e-07
gene expression (GO:0010467)	1523	204	75.93	+	2.69	6.96e-31
response to temperature stimulus (GO:0009266)	622	80	31.01	+	2.58	1.28e-09
RNA splicing (GO:0008380)	248	31	12.36	+	2.51	0.0327
cellular macromolecule biosynthetic process (GO:0034645)	1214	150	60.52	+	2.48	1.07e-18
macromolecule biosynthetic process (GO:0009059)	1262	154	62.91	+	2.45	8.83e-19
organonitrogen compound biosynthetic process (GO:1901566)	1320	161	65.81	+	2.45	8.41e-20
response to inorganic substance (GO:0010035)	945	113	47.11	+	2.4	1.74e-12
generation of precursor metabolites and energy (GO:0006091)	352	40	17.55	+	2.28	0.0166
cellular protein-containing complex assembly (GO:0034622)	434	45	21.64	+	2.08	0.0465
RNA processing (GO:0006396)	733	76	36.54	+	2.08	5.01e-05
cellular nitrogen compound metabolic process (GO:0034641)	2857	272	142.43	+	1.91	2.35e-20
response to osmotic stress (GO:0006970)	666	63	33.2	+	1.9	0.0145
response to abiotic stimulus (GO:0009628)	2099	197	104.64	+	1.88	5.32e-13
cellular component biogenesis (GO:0044085)	1176	108	58.63	+	1.84	2.22e-05
response to chemical (GO:0042221)	2776	248	138.39	+	1.79	7.91e-15
cellular biosynthetic process (GO:0044249)	2518	216	125.53	+	1.72	1.36e-10
cellular protein metabolic process (GO:0044267)	2869	244	143.03	+	1.71	4.52e-12
negative regulation of biological process (GO:0048519)	1036	88	51.65	+	1.7	0.0112
response to hormone (GO:0009725)	1599	135	79.72	+	1.69	3.46e-05
organic substance biosynthetic process (GO:1901576)	2664	224	132.81	+	1.69	2.78e-10
response to organic substance (GO:0010033)	1915	161	95.47	+	1.69	1.48e-06
response to endogenous stimulus (GO:0009719)	1615	135	80.51	+	1.68	5.77e-05
biosynthetic process (GO:0009058)	2782	232	138.69	+	1.67	2.03e-10
response to oxygen-containing compound (GO:1901700)	1595	131	79.52	+	1.65	0.00025
response to acid chemical (GO:0001101)	1178	95	58.73	+	1.62	0.0387
protein metabolic process (GO:0019538)	3183	256	158.68	+	1.61	2.82e-10
RNA metabolic process (GO:0016070)	1264	101	63.01	+	1.6	0.0302
organonitrogen compound metabolic process (GO:1901564)	4219	323	210.33	+	1.54	3.16e-11
response to stress (GO:0006950)	3157	241	157.39	+	1.53	2.65e-07
cellular macromolecule metabolic process (GO:0044260)	3853	287	192.08	+	1.49	3.23e-08
system development (GO:0048731)	1830	136	91.23	+	1.49	0.0277
cellular component organization or biogenesis (GO:0071840)	2836	209	141.38	+	1.48	9.45e-05
nucleobase-containing compound metabolic process (GO:0006139)	2027	149	101.05	+	1.47	0.0164
nitrogen compound metabolic process (GO:0006807)	5737	418	286.01	+	1.46	1.02e-12
macromolecule metabolic process (GO:0043170)	5005	359	249.52	+	1.44	3.21e-09
cellular metabolic process (GO:0044237)	7144	499	356.15	+	1.4	4.27e-13
response to stimulus (GO:0050896)	5729	400	285.61	+	1.4	3.47e-09
cellular process (GO:0009987)	10275	683	512.24	+	1.33	1.86e-16
primary metabolic process (GO:0044238)	6595	437	328.78	+	1.33	2.83e-07
metabolic process (GO:0008152)	8180	535	407.8	+	1.31	2.71e-09
organic substance metabolic process (GO:0071704)	7341	472	365.97	+	1.29	2.17e-06
regulation of biological process (GO:0050789)	4997	315	249.12	+	1.26	0.0351
biological_process (GO:0008150)	21228	1147	1058.28	+	1.08	2.93e-05
Unclassified (UNCLASSIFIED)	6353	228	316.72	-	0.72	0

### Sheet: GO term data binomial
Analysis Type:	PANTHER Overrepresentation Test (Released 20190429)
Annotation Version and Release Date:	GO Ontology database Released 2019-02-02
Analyzed List:	upload_1 (Arabidopsis thaliana)
Reference List:	Arabidopsis thaliana (all genes in database)
Test Type:	BINOMIAL
Correction:	BONFERRONI
Bonferroni count:	2716
GO biological process complete	Arabidopsis thaliana - REFLIST (27581)	upload_1 (1375)	upload_1 (expected)	upload_1 (over/under)	upload_1 (fold Enrichment)	upload_1 (P-value)
cold acclimation (GO:0009631)	55	14	2.74	+	5.11	0.00319
ATP generation from ADP (GO:0006757)	58	14	2.89	+	4.84	0.00585
glycolytic process (GO:0006096)	58	14	2.89	+	4.84	0.00585
nucleoside diphosphate phosphorylation (GO:0006165)	59	14	2.94	+	4.76	0.0071
ADP metabolic process (GO:0046031)	60	14	2.99	+	4.68	0.00858
purine ribonucleoside diphosphate metabolic process (GO:0009179)	60	14	2.99	+	4.68	0.00858
purine nucleoside diphosphate metabolic process (GO:0009135)	60	14	2.99	+	4.68	0.00858
ribonucleoside diphosphate metabolic process (GO:0009185)	62	14	3.09	+	4.53	0.0124
translation (GO:0006412)	552	123	27.52	+	4.47	1.22e-38
nucleotide phosphorylation (GO:0046939)	63	14	3.14	+	4.46	0.0148
peptide biosynthetic process (GO:0043043)	557	123	27.77	+	4.43	2.95e-38
ribosomal large subunit biogenesis (GO:0042273)	92	20	4.59	+	4.36	0.000227
ribosome assembly (GO:0042255)	84	18	4.19	+	4.3	0.00121
nucleoside diphosphate metabolic process (GO:0009132)	66	14	3.29	+	4.25	0.0248
amide biosynthetic process (GO:0043604)	615	125	30.66	+	4.08	2.11e-35
response to red light (GO:0010114)	69	14	3.44	+	4.07	0.0403
peptide metabolic process (GO:0006518)	633	127	31.56	+	4.02	1.82e-35
pyruvate metabolic process (GO:0006090)	75	15	3.74	+	4.01	0.024
ribosomal small subunit biogenesis (GO:0042274)	84	16	4.19	+	3.82	0.0222
ribosome biogenesis (GO:0042254)	381	70	18.99	+	3.69	2.13e-16
ATP metabolic process (GO:0046034)	140	25	6.98	+	3.58	0.000246
cellular amide metabolic process (GO:0043603)	755	133	37.64	+	3.53	1.3e-31
ribonucleoprotein complex biogenesis (GO:0022613)	463	77	23.08	+	3.34	8e-16
response to cadmium ion (GO:0046686)	345	57	17.2	+	3.31	4.79e-11
photosynthesis (GO:0015979)	189	30	9.42	+	3.18	0.000171
purine ribonucleotide metabolic process (GO:0009150)	168	25	8.38	+	2.98	0.00637
ribonucleoprotein complex assembly (GO:0022618)	170	25	8.48	+	2.95	0.0078
ribonucleoprotein complex subunit organization (GO:0071826)	179	26	8.92	+	2.91	0.0062
response to metal ion (GO:0010038)	478	69	23.83	+	2.9	5.3e-11
response to heat (GO:0009408)	220	31	10.97	+	2.83	0.00131
purine nucleotide metabolic process (GO:0006163)	179	25	8.92	+	2.8	0.0186
ribonucleotide metabolic process (GO:0009259)	187	26	9.32	+	2.79	0.0133
response to cytokinin (GO:0009735)	231	32	11.52	+	2.78	0.00124
ribose phosphate metabolic process (GO:0019693)	196	27	9.77	+	2.76	0.0104
cellular nitrogen compound biosynthetic process (GO:0044271)	1211	165	60.37	+	2.73	4.62e-27
response to cold (GO:0009409)	428	58	21.34	+	2.72	7.31e-08
gene expression (GO:0010467)	1523	204	75.93	+	2.69	2.05e-33
rRNA processing (GO:0006364)	214	28	10.67	+	2.62	0.0178
response to temperature stimulus (GO:0009266)	622	80	31.01	+	2.58	1.78e-10
rRNA metabolic process (GO:0016072)	220	28	10.97	+	2.55	0.0293
RNA splicing (GO:0008380)	248	31	12.36	+	2.51	0.0144
cellular macromolecule biosynthetic process (GO:0034645)	1214	150	60.52	+	2.48	3.57e-20
macromolecule biosynthetic process (GO:0009059)	1262	154	62.91	+	2.45	2.84e-20
organonitrogen compound biosynthetic process (GO:1901566)	1320	161	65.81	+	2.45	2.55e-21
response to inorganic substance (GO:0010035)	945	113	47.11	+	2.4	1.58e-13
protein folding (GO:0006457)	264	31	13.16	+	2.36	0.0474
generation of precursor metabolites and energy (GO:0006091)	352	40	17.55	+	2.28	0.00673
mRNA processing (GO:0006397)	317	36	15.8	+	2.28	0.0212
response to water (GO:0009415)	353	38	17.6	+	2.16	0.0388
cellular protein-containing complex assembly (GO:0034622)	434	45	21.64	+	2.08	0.0168
RNA processing (GO:0006396)	733	76	36.54	+	2.08	1.21e-05
cellular nitrogen compound metabolic process (GO:0034641)	2857	272	142.43	+	1.91	8.29e-22
response to salt stress (GO:0009651)	590	56	29.41	+	1.9	0.0174
response to osmotic stress (GO:0006970)	666	63	33.2	+	1.9	0.00521
response to abiotic stimulus (GO:0009628)	2099	197	104.64	+	1.88	5e-14
cellular component biogenesis (GO:0044085)	1176	108	58.63	+	1.84	5.34e-06
response to chemical (GO:0042221)	2776	248	138.39	+	1.79	6.08e-16
response to light stimulus (GO:0009416)	739	65	36.84	+	1.76	0.0351
response to radiation (GO:0009314)	760	66	37.89	+	1.74	0.0444
cellular biosynthetic process (GO:0044249)	2518	216	125.53	+	1.72	1.43e-11
cellular protein metabolic process (GO:0044267)	2869	244	143.03	+	1.71	4.14e-13
negative regulation of biological process (GO:0048519)	1036	88	51.65	+	1.7	0.00429
response to hormone (GO:0009725)	1599	135	79.72	+	1.69	8.85e-06
organic substance biosynthetic process (GO:1901576)	2664	224	132.81	+	1.69	3.16e-11
response to organic substance (GO:0010033)	1915	161	95.47	+	1.69	3.06e-07
response to endogenous stimulus (GO:0009719)	1615	135	80.51	+	1.68	1.6e-05
biosynthetic process (GO:0009058)	2782	232	138.69	+	1.67	2.25e-11
response to oxygen-containing compound (GO:1901700)	1595	131	79.52	+	1.65	7.45e-05
response to acid chemical (GO:0001101)	1178	95	58.73	+	1.62	0.0136
protein metabolic process (GO:0019538)	3183	256	158.68	+	1.61	3.88e-11
RNA metabolic process (GO:0016070)	1264	101	63.01	+	1.6	0.01
organonitrogen compound metabolic process (GO:1901564)	4219	323	210.33	+	1.54	3.37e-12
response to stress (GO:0006950)	3157	241	157.39	+	1.53	5.3e-08
cellular macromolecule metabolic process (GO:0044260)	3853	287	192.08	+	1.49	5.45e-09
system development (GO:0048731)	1830	136	91.23	+	1.49	0.00882
cellular component organization or biogenesis (GO:0071840)	2836	209	141.38	+	1.48	2.58e-05
nucleobase-containing compound metabolic process (GO:0006139)	2027	149	101.05	+	1.47	0.0052
nitrogen compound metabolic process (GO:0006807)	5737	418	286.01	+	1.46	1.03e-13
macromolecule metabolic process (GO:0043170)	5005	359	249.52	+	1.44	4.8e-10
cellular metabolic process (GO:0044237)	7144	499	356.15	+	1.4	3.77e-14
response to stimulus (GO:0050896)	5729	400	285.61	+	1.4	5.06e-10
cellular process (GO:0009987)	10275	683	512.24	+	1.33	1.28e-17
primary metabolic process (GO:0044238)	6595	437	328.78	+	1.33	5.69e-08
metabolic process (GO:0008152)	8180	535	407.8	+	1.31	3.99e-10
organic substance metabolic process (GO:0071704)	7341	472	365.97	+	1.29	4.78e-07
regulation of biological process (GO:0050789)	4997	315	249.12	+	1.26	0.0119
biological_process (GO:0008150)	21228	1147	1058.28	+	1.08	6.35e-06
Unclassified (UNCLASSIFIED)	6353	228	316.72	-	0.72	0
