## Supplementary material for "Transcript isoform sequencing reveals widespread promoter-proximal transcriptional termination": Arabidopsis thaliana lines used in this study

### Sheet: STable 2
Arabidopsis thaliana lines used in this study
Database Number	Genoytype	Source	Roles
N/A	Col-0	N/A	wild type
SMA1121	hen2-2	GABI_774H07; Lange et al., 2014 Plos Genetics	RNA helicase, part of TRAMP complex, degradation of ncRNAs
SMA1151	sop2-1	Hematy et al., 2016 Plos Genetics	Exosome subunit RRP4, RNA processing and degradation
SMA0865	spt16-1	SAIL_392_G06; Lolas et al., 2010 Plant Journal	FACT subunit, RNAPII elongation, intragenic TSS suppression
SMA0870	ssrp1-2	SALK_001283c; Lolas et al., 2010 Plant Journal	FACT subunit, RNAPII elongation, intragenic TSS suppression
SMA1448	cdkc2-2	SALK_029546; Wang et al., 2014 PNAS	PTEFb-associated kinase, stimulates RNAPII elongation
SMA2449	vip5	SALK_062223; Lu et al., 2017 Plant Cell	PAF1c subunit, stimulates RNAPII elongation
SMA1449	tfiis-1	SALK_056755; Grasser et al., 2009 J. Mol. Biol.	Induces nascent cleavage of backtracked RNAPII, enhancing elongation
SMA2724	cstf64-2	SAIL_794_G11; Liu et al., 2010 Science	Required for 3'-end cleavage and polyadenylation of pre-mRNAs
