## Supplementary material for "Transcript isoform sequencing reveals widespread promoter-proximal transcriptional termination": Primers used in this study (Integrated DNA Technologies)

### Sheet: STable 3
Primers used in this study (Integrated DNA Technologies)
Database number	Primer name	Sequence	Notes
Mlo1966	R2	CTGGCACGATGGAGCAAGAC	Common reverse primer for sppRNA-specific RT reactions
Mlo1967	R2-TTTTTTV	CTGGCACGATGGAGCAAGACTCGAATTTTTTTTTTV	oligo-dT-containing for making cDNA
Mlo1979	F1-2G42880	CTCCTTTCATTTTCACTACTTCTTCG	RT-qPCR (Forward primer for mRNA- and sppRNA-specific RT reactions)
Mlo1980	R1-2G42880	TCGAGGAATTGAAGATAGCAGAGTGC	RT-qPCR (Reverse primer for mRNA-specific RT reactions)
Mlo1988	F-880nb	CTCCGTCTAGATTCCTTCCTTATC	To amplify northern probe template
Mlo1989	R-880nb-probe	GTGCGAACAGCATTGCTTTAGAC	To amplify northern probe template, and reverse primer to generate radioactive probe
Mlo1981	F1-3G53020	TTCCGGGAGCAGCCTGAGCAG	RT-qPCR (Forward primer for mRNA- and sppRNA-specific RT reactions)
Mlo1982	R1a-3G53020RT	CCTGGGTAAATCTTCTGTCCACTG	RT-qPCR (Reverse primer for mRNA-specific RT reactions)
Mlo1970	F1-1G70600	GGAGAGTGTAGCAGATCGGCGA	RT-qPCR (Forward primer for mRNA- and sppRNA-specific RT reactions)
Mlo1971	R1-1G70600	GGATGCTTACGGTGCTTACCGATAC	RT-qPCR (Reverse primer for mRNA-specific RT reactions)
Mlo1976	F1-1G22300	AGCAGGTTTACTTGGCTAAGCTCTC	RT-qPCR (Forward primer for mRNA- and sppRNA-specific RT reactions)
Mlo1977	R1a-1G22300RT	CAGTTAGCTCCACATCAAGCTGAGC	RT-qPCR (Reverse primer for mRNA-specific RT reactions)
Mlo1986	F1-AT5G02500	CCTAGCTCTATTCTTTCTCTTTGCTGC	RT-qPCR (Forward primer for mRNA- and sppRNA-specific RT reactions)
Mlo1987	R1- AT5G02500	GCCACACTCCGACGCAAGAG	RT-qPCR (Reverse primer for mRNA-specific RT reactions)
Mlo2014	LAX3-F1	ATGGCGGCAGAGAAAATAGAGACAG	RT-qPCR (Forward primer for mRNA- and sppRNA-specific RT reactions)
Mlo2015	LAX3-R1	GCATCGTAGACAGAACCACCAT	RT-qPCR (Reverse primer for mRNA-specific RT reactions)
MLO455	ACT2_F	CTTGCACCAAGCAGCATGAA	RT-qPCR
MLO456	ACT2_R	CCGATCCAGACACTGTACTTCCTT	RT-qPCR
Mlo86	UBI_F	CTGTTCACGGAACCCAATTC	To amplify northern probe template
Mlo87	UBI_R	GGAAAAAGGTCTGACCGACA	To amplify northern probe template, and reverse primer to generate radioactive probe
N/A	TIF2-R7	TAGTTCAGTCTTCAGTACCTCGTGCGGCCGCCAGATCACACTCTTTCCCTACACGACGCTCTTCCGATCTTTTTTTTTTTTTTTTVN	oligo-dT-containing barcoded adaptor for RT during TIF-seq library prep (wild type)
N/A	TIF2-R9	TAGTTCAGTCTTCAGTACCTCGTGCGGCCGCAGTCAAACACTCTTTCCCTACACGACGCTCTTCCGATCTTTTTTTTTTTTTTTTVN	oligo-dT-containing barcoded adaptor for RT during TIF-seq library prep (hen2-2)
N/A	TIF2-R9	TAGTTCAGTCTTCAGTACCTCGTGCGGCCGCAGTTCCACACTCTTTCCCTACACGACGCTCTTCCGATCTTTTTTTTTTTTTTTTVN	oligo-dT-containing barcoded adaptor for RT during TIF-seq library prep (spt16-1)
N/A	TIF2-R11	TAGTTCAGTCTTCAGTACCTCGTGCGGCCGCATGTCAACACTCTTTCCCTACACGACGCTCTTCCGATCTTTTTTTTTTTTTTTTVN	oligo-dT-containing barcoded adaptor for RT during TIF-seq library prep (ssrp1-2)
N/A	TIF2-R12	TAGTTCAGTCTTCAGTACCTCGTGCGGCCGCGTCCGCACACTCTTTCCCTACACGACGCTCTTCCGATCTTTTTTTTTTTTTTTTVN	oligo-dT-containing barcoded adaptor for RT during TIF-seq library prep (wild type 4°C)
N/A	TIF2-R13	TAGTTCAGTCTTCAGTACCTCGTGCGGCCGCATCACGACACTCTTTCCCTACACGACGCTCTTCCGATCTTTTTTTTTTTTTTTTVN	oligo-dT-containing barcoded adaptor for RT during TIF-seq library prep (hen2-2 4°C)
N/A	rP5_RND	CTTTCCCTACACGACGCTCTTCCGATrCrUrNrNrNrNrNrNrNrN	Ligated to 5’-end of decapped RNAs for TSS- and TIF-seq library preparation
N/A	BioNotI-P5-PET	([Btn]TATAGCGGCCGCAATGATACGGCGACCACCGAGATCTA-CACTCTTTCCCTACACGACGCTCTTCCGATCT	Used to generate biotinylated double-stranded cDNA
N/A	SeqR1+15T	ACACTCTTTCCCTACACGACGCTCTTCCGATCTTTTTTTTTTTTTTTT	Custom primer for sequencing read 1
N/A	SeqR2	GTGACTGGAGTTCAGACGTGTGCTCTTCCGATCT	Custom primer for sequencing read 2
N/A	SeqINDX	GATCGGAAGAGCACACGTCTGAACTCCAGTCAC	Custom primer for indexing read 1
N/A	TIF3-RvRT	GATCGGAAGAGCGTCGTGTAGGGAAAGAGTGT	Custom primer for indexing read 2
